# ddRAD-seq-derived SNPs reveal novel association signatures for fruit-related traits in peach

**DOI:** 10.1101/2023.07.31.551252

**Authors:** Najla Ksouri, Gerardo Sánchez, Carolina Font i Forcada, Bruno Contreras-Moreira, Yolanda Gogorcena

**Author notes:** Senior authors (Bruno Contreras-Moreira, Yolanda Gogorcena). Emails: Najla Ksouri, Gerardo Sánchez, Carolina Font i Forcada, Bruno Contreras-Moreira*, Yolanda Gogorcena.

## Abstract

Breeding for new peach cultivars with enhanced traits is a prime target in breeding programs. In this study, we used a discovery panel of 90 peach accessions in order to dissect the genetic architecture of 16 fruit-related traits. ddRAD-seq genotyping and the intersection between three variant callers yielded 13,045 high-confidence SNPs. These markers were subjected to an exhaustive association analysis by testing up to seven GWAS models. Blink was selected as the most adjusted, simultaneously balancing false positive and negative associations. Totally, we identified 16 association signals for six traits showing high broad-sense heritability: harvest date, fruit weight, flesh firmness, contents of flavonoids, anthocyanins and sorbitol. By assessing the allelic effect of significant markers on phenotypic attributes, nine SNP alleles were denoted favorable. A promising marker (SNC_034014.1_7012470) was found to be simultaneously associated with harvest date and fruit firmness conferring a positive allelic effect on both traits. We anticipate that this marker could be used to improve firmness in late harvested cultivars. Candidate causal genes were shortlisted when fulfilling the following criteria: i) position within the linkage disequilibrium block, ii) functional annotation and iii) expression pattern. A bibliographic review of previously reported QTLs mapping nearby the associated markers allowed us to benchmark the accuracy of our approach. Despite the moderate germplasm size, ddRAD-seq allowed us to produce an accurate representation of peach’s genome resulting in SNP markers suitable for empirical association studies. Together with candidate genes, they lay the foundation for further genetic dissection of peach key traits.
