## Supplementary Tables for "ddRAD-seq-derived SNPs reveal novel association signatures for fruit-related traits in peach"

### Sheet: Table S1
Table S1. List of peach accessions, fruit characteristics and origin
Sample_IDs	Variety	Cultivar_origin	Origin	Country	Cultivar_classification	Fruit_type	Flesh_colour	Flesh_type	Skin_colour	Shape_type	Stone_type	Gland_type	Bloom_type
Adriática_(3323)	Adriática	Foreign	Europe	Italy	Landrace	Peach	Yellow	Non-melting	Bicolour	Round	Clingstone	Reniform	Showy
Alcañiz1_(3097)	Alcañiz1	Local	Europe	Alcañiz, Teruel	Landrace	Peach	Yellow/Orange	Non-melting	Orange	Round	Clingstone	Reniform	Showy
Alcañiz2_(3098)	Alcañiz 2	Local	Europe	Alcañiz, Teruel	Landrace	Peach	Yellow	Non-melting	Orange	Round	Clingstone	Reniform	Showy
Alejandro-Dumas_(351)	Alejandro-Dumas	Local	Europe	La Rioja	Landrace	Peach	Yellow/Orange	Non-melting	Bicolour	Round	Clingstone	Reniform	Non-showy
Amarillo-Calanda_(131)	Amarillo-Calanda	Local	Europe	Huesca	Landrace	Peach	Yellow	Non-melting	Yellow	Round	Clingstone	Reniform	Non-showy
Andora_(2273)	Andora	Foreign	North america	USA	Landrace	Peach	Yellow	Non-melting	Bicolour	Round	Clingstone	Reniform	Non-showy
Andross_(3253)	Andross	Foreign	North america	USA	Landrace	Peach	Yellow	Non-melting	Bicolour	Round	Clingstone	Globose	Non-showy
BabyGold-5_(2562)	BabyGold-5	Foreign	North america	USA	Modern Breeding line	Peach	Yellow	Non-melting	Bicolour	Round	Clingstone	Reniform	Non-showy
BabyGold-6_(2563)	BabyGold-6	Foreign	North america	USA	Modern Breeding line	Peach	Yellow	Non-melting	Bicolour	Round	Clingstone	Reniform	Non-showy
BabyGold-7_(2564)	BabyGold-7	Foreign	North america	USA	Modern Breeding line	Peach	Yellow	Non-melting	Bicolour	Round	Clingstone	Reniform	Non-showy
BabyGold-8_(2565)	BabyGold-8	Foreign	North america	USA	Modern Breeding line	Peach	Yellow	Non-melting	Bicolour	Round	Clingstone	Reniform	Non-showy
BabyGold-9_(2566)	BabyGold-9	Foreign	North america	USA	Modern Breeding line	Peach	Yellow	Non-melting	Bicolour	Round	Clingstone	Reniform	Showy
Baladin_(3209)	Baladin	Foreign	Europe	France	Landrace	Peach	Yellow/Orange	Non-melting	Bicolour	Round	Clingstone	Reniform	Non-showy
Benasque_(3135)	Benasque	Local	Europe	Huesca	Landrace	Peach	White	Melting	White	Ovate	Freestone	Reniform	Showy
BigTop_(3656)	BigTop	Foreign	North america	USA	Modern Breeding line	Nectarine	Yellow	Melting	Red	Round	Clingstone	Reniform	Showy
Bonet-I_(2831)	Bonet-I	Local	Europe	Lleida	Landrace	Peach	Yellow	Non-melting	Bicolour	Round	Clingstone	Reniform	Showy
Bonet-II_(2832)	Bonet-II	Local	Europe	Lleida	Landrace	Peach	Orange	Non-melting	Orange	Round	Clingstone	Reniform	Non-showy
Bonet-III (2833)	Bonet-III	Local	Europe	Lleida	Landrace	Peach	Orange	Non-melting	Orange	Round	Clingstone	Reniform	Non-showy
Bonet-IV_(2834)	Bonet-IV	Local	Europe	Lleida	Landrace	Peach	Yellow	Non-melting	Bicolour	Round	Clingstone	Reniform	Non-showy
Bonet-V_(2835)	Bonet-V	Local	Europe	Lleida	Landrace	Peach	Yellow	Non-melting	Bicolour	Round	Clingstone	Reniform	Showy
Borracho-de-Jarque_(3185)	Borracho-de-Jarque	Local	Europe	Zaragoza	Landrace	Peach	Yellow	Non-melting	Bicolour	Round	Clingstone	Reniform	Showy
Brasileño_(2184)	Brasileno	Local	Europe	Murcia	Landrace	Peach	Yellow	Non-melting	Orange	Round	Clingstone	Reniform	Non-showy
Calabacero_(2247)	Calabacero	Local	Europe	Murcia	Landrace	Peach	Yellow	Non-melting	Yellow	Round	Clingstone	Globose	Non-showy
Calanda-San-Miguel_(2383)	Calanda-San-Miguel	Local	Europe	Teruel	Landrace	Peach	Yellow	Non-melting	Yellow	Round	Clingstone	Reniform	Showy
Calanda-Tardío_(1920)	Calanda-Tardio	Local	Europe	Teruel	Landrace	Peach	Yellow	Non-melting	Orange	Round	Clingstone	Reniform	Showy
Campiel-Rojo_(3142)	Campiel-Rojo	Local	Europe	Huesca	Landrace	Peach	Yellow	Non-melting	Bicolour	Round	Clingstone	Globose	Non-showy
Carolyn_(2274)	Carolyn	Foreign	North america	USA	Landrace	Peach	Yellow	Non-melting	Bicolour	Round	Clingstone	Reniform	Showy
Carson_(2957)	Carson	Foreign	North america	USA	Landrace	Peach	Yellow	Non-melting	Bicolour	Round	Clingstone	Reniform	Showy
Caterina_(3137)	Caterina	Foreign	North america	USA	Landrace	Peach	Orange	Non-melting	Orange	Round	Clingstone	Reniform	Non-showy
Delgorro_(2830)	Delgorro	Local	Europe	Zaragoza	Landrace	Peach	Yellow	Non-melting	Yellow	Round	clingstone	Reniform	Showy
Diamante-Amarillo_(2581)	Diamante-Amarillo	Local	Europe	Teruel	Landrace	Peach	Yellow	Non-melting	Yellow	Round	Clingstone	Globose	Non-showy
Dixon (2278)	Dixon	Foreign	North america	USA	Landrace	Peach	Yellow	Non-melting	Orange	Round	Clingstone	Reniform	Non-showy
Everst_(3060)	Everst	Foreign	North america	USA	Landrace	Peach	Yellow	Non-melting	Orange	Ovate	Clingstone	Reniform	Showy
Fantasia_(2971)	Fantasia	Foreign	North america	USA	Modern Breeding line	Nectarine	Yellow	Melting	Red	Round	Freestone	Reniform	Showy
Flamekist_(2970)	Flamekist	Foreign	North america	USA	Modern Breeding line	Nectarine	Yellow	Melting	Red	Ovate	Clingstone	Reniform	Showy
FlavorTop_(2669)	FlavorTop	Foreign	North america	USA	Modern Breeding line	Nectarine	Yellow	Melting	Red	Round	Freestone	Reniform	Non-showy
Fortuna_(2279)	Fortuna	Foreign	North america	USA	Landrace	Peach	Yellow	Non-melting	Bicolour	Round	Clingstone	Reniform	Non-showy
Fraga_(3139)	Fraga	Local	Europe	Huesca	Landrace	Peach	Yellow	Non-melting	Bicolour	Round	Clingstone	Reniform	Non-showy
GF3_(3045)	GF3	Foreign	Europe	France	Modern Breeding line	Peach	Yellow	Non-melting	Bicolour	Round	Clingstone	Reniform	Non-showy
Goiri_(3035)	Goiri	Local	Europe	Bilbao	Landrace	Peach	Yellow	Non-melting	Yellow	Round	Clingstone	Reniform	Non-showy
Golden-Queen (2282)	Golden-Queen	Foreign	New Zealand	New Zealand	Landrace	Peach	Yellow	Non-melting	Yellow	Round	Clingstone	Globose	Showy
Gomes_(3063)	Gomes	Foreign	North america	USA	Landrace	Peach	Yellow	Non-melting	Yellow	Round	Clingstone	Globose	Non-showy
Halford_(3059)	Halford	Foreign	North america	USA	Landrace	Peach	Orange	Non-melting	Bicolour	Round	Clingstone	Globose	Non-showy
Infanta-Isabel (1068)	Infanta-Isabel	Local	Europe	Castellon	Landrace	Peach	Yellow	Non-melting	Orange	Round	Clingstone	Globose	Non-showy
Jeronimo-de-Alfaro_(3010)	Jeronimo-de-Afaro	Local	Europe	Murcia	Landrace	Peach	Yellow	Non-melting	Orange	Round	Clingstone	Globose	Showy
Jungerman_(2959)	Jungerman	Foreign	North america	USA	Modern Breeding line	Peach	Yellow	Non-melting	Bicolour	Round	Clingstone	Globose	Showy
Kakamas_(2801)	Kakamas	Foreign	South Africa	South Africa	Landrace	Peach	Yellow	Non-melting	Yellow	Round	Clingstone	Reniform	Showy
Keimoes_(3245)	Keimoes	Foreign	South Africa	South Africa	Landrace	Peach	Orange	Non-melting	Yellow	Round	Clingstone	Reniform	Showy
Klamt_(3144)	Klamt	Foreign	North america	USA	Landrace	Peach	Yellow	Non-melting	Bicolour	Round	Clingstone	Globose	Non-showy
Loadel_(2802)	Loadel	Foreign	North america	USA	Landrace	Peach	Yellow	Non-melting	Bicolour	Round	Clingstone	Globose	Non-showy
Lovell_(3046)	Lovell	Foreign	North america	USA	Landrace	Peach	Yellow	Melting	Bicolour	Round	Freestone	Reniform	Non-showy
Maluenda_(2375)	Maluenda	Local	Europe	Zaragoza	Landrace	Peach	Yellow	Non-melting	Orange	Round	Clingstone	Reniform	Showy
Maria Serena_(3320)	Maria_Serena	Foreign	Europe	Italy	Landrace	Peach	Yellow	Non-melting	Orange	Round	Clingstone	Reniform	Showy
Maruja_(2261)	Maruja_23	Local	Europe	Murcia	Landrace	Peach	Yellow	Non-melting	Orange	Round	Clingstone	Reniform	Non-showy
Maruja-Porvenir_(2955)	Maruja-Porvenir	Local	Europe	Murcia	Landrace	Peach	Yellow	Non-melting	Orange	Round	Clingstone	Reniform	Non-showy
Miraflores (2844)	Miraflores	Local	Europe	Zaragoza	Landrace	Peach	Yellow	Non-melting	Orange	Round	Clingstone	Globose	Showy
Mountain-Gold_(3254)	Mountain-Gold	Foreign	North america	USA	Landrace	Peach	Yellow	Non-melting	Bicolour	Round	Clingstone	Reniform	Non-showy
Nectar-del-Jalon (561)	Nectar-del-Jalon	Local	Europe	Aragon	Landrace	Peach	Orange	Non-melting	Bicolour	Round	Clingstone	Reniform	Non-showy
NJC-97	NJC-97	Foreign	North america	USA	Modern Breeding line	Peach	Yellow	Non-melting	Bicolour	Round	Clingstone	Reniform	Showy
Nuevo_(2803)	Nuevo-2803	Foreign	North america	USA	Landrace	Peach	Yellow	Non-melting	Orange	Round	Clingstone	Globose	Non-showy
Oropel_(2582)	Oropel	Local	Europe	spain	Landrace	Peach	Yellow	Non-melting	Yellow	Round	Clingstone	Reniform	Showy
Paloro-A_(3057)	Paloro-A	Foreign	North america	USA	Landrace	Peach	Yellow	Non-melting	Bicolour	Round	Clingstone	Reniform	Non-showy
Paloro-B-(3058)	Paloro-B	Foreign	North america	USA	Landrace	Peach	Yellow	Non-melting	Bicolour	Round	Clingstone	Reniform	Non-showy
Queen-Giant_(3639)	Queen-Giant	Foreign	North america	USA	Modern Breeding line	Nectarine	White	Melting	Red	Round	Clingstone	Globose	Non-showy
Redhaven_(3640)	Redhaven	Foreign	North america	USA	Modern Breeding line	Peach	Yellow	Melting	Bicolour	Round	Clingstone	Reniform	Non-showy
Rojo-del-Rito_(3189)	Rojo-del-Rito	Local	Europe	Lleida	Landrace	Peach	Yellow	Non-melting	Bicolour	Round	Clingstone	Reniform	Non-showy
San-Jaime_(2355)	San-Jaime	Local	Europe	Lleida	Landrace	Peach	Yellow	Non-melting	Orange	Round	Clingstone	Globose	Non-showy
San-Lorenzo_(2358)	San-Lorenzo	Local	Europe	Huesca	Landrace	Peach	Orange	Non-melting	Orange	Round	Clingstone	Reniform	Non-showy
Sarell_(3246)	Sarell	Local	Europe	Zaragoza	Landrace	Peach	Yellow	Non-melting	Orange	Round	Clingstone	Reniform	Showy
Selma_(255)	Selma	Foreign	North america	USA	Landrace	Peach	Yellow	Non-melting	Orange	Round	Clingstone	Globose	Non-showy
Shasta_(2286)	Shasta	Foreign	North america	USA	Landrace	Peach	Yellow	Non-melting	Bicolour	Round	Clingstone	Reniform	Non-showy
Stanford_(2033)	Stanford	Foreign	North america	USA	Landrace	Peach	Yellow	Non-melting	Bicolour	Round	Clingstone	Globose	Non-showy
Sudanell-1_(2211)	Sudanell-1	Local	Europe	Lleida	Landrace	Peach	Orange	Non-melting	Orange	Round	Clingstone	Globose	Non-showy
Sudanell-2_(2212)	Sudanell-2	Local	Europe	Lleida	Landrace	Peach	Orange	Non-melting	Orange	Round	Clingstone	Globose	Non-showy
Sudanell-3_(2213)	Sudanell-3	Local	Europe	Lleida	Landrace	Peach	Orange	Non-melting	Orange	Round	Clingstone	Globose	Non-showy
Sudanell-Blanco (3099)	Sudanell-Blanco	Local	Europe	Zaragoza	Landrace	Peach	White	Non-melting	White	Round	Clingstone	Globose	Non-showy
Sudanell-GF(2804)	Sudanell-GF1	Foreign	Europe	France	Landrace	Peach	Orange	Non-melting	Orange	Round	Clingstone	Globose	Non-showy
Sudanell-GF(2972)	Sudanell-GF2	Foreign	Europe	France	Landrace	Peach	Orange	Non-melting	Orange	Round	Clingstone	Globose	Non-showy
Suncling_(2805)	Suncling	Foreign	North america	USA	Modern Breeding line	Peach	Yellow	Non-melting	Bicolour	Ovate	Clingstone	Reniform	Non-showy
Super-Crimson-Gold_(3657)	Super-Crimson-Gold	Foreign	North america	USA	Modern Breeding line	Nectarine	White	Melting	Red	Round	Clingstone	Globose	Showy
Tempranillo-de-Aytona_(3138)	Tempranillo-de-Aytona	Local	Europe	Huesca	Landrace	Peach	Yellow	Non-melting	Bicolour	Round	Clingstone	Globose	Non-showy
Tipo-Campiel_(2921)	Tipo-Campiel	Local	Europe	Zaragoza	Landrace	Peach	Yellow	Non-melting	Yellow	Round	Clingstone	Reniform	Non-showy
Venus_(3660)	Venus	Foreign	Europe	Italy	Modern Breeding line	Nectarine	Yellow	Melting	Red	Round	Freestone	Reniform	Non-showy
Vesuvio_(2288)	Vesuvio	Foreign	Europe	Italy	Landrace	Peach	Yellow	Non-melting	Red	Round	Clingstone	Reniform	Showy
Vivian_(2289)	Vivian	Foreign	North america	USA	Landrace	Peach	Yellow	Non-melting	Bicolour	Round	Clingstone	Reniform	Showy
Walgant_(3247)	Walgant	Foreign	South Africa	South Africa	Landrace	Peach	Yellow	Non-melting	Orange	Round	Clingstone	Reniform	Showy
Wiser_(3064)	Wiser	Foreign	North america	USA	Landrace	Peach	Yellow	Non-melting	Bicolour	Round	Clingstone	Reniform	Non-showy
Zaragozano_(553)	Zaragozano	Local	Europe	Zaragoza	Landrace	Peach	Yellow	Non-melting	Bicolour	Round	Clingstone	Reniform	Non-showy
Zaragozano-Amarillo_(2857)	Zaragozano-Amarillo	Local	Europe	Zaragoza	Landrace	Peach	Yellow	Non-melting	Bicolour	Round	Clingstone	Reniform	Showy
Zaragozano-Rojo_(2858)	Zaragozano-Rojo	Local	Europe	Zaragoza	Landrace	Peach	Yellow	Non-melting	Bicolour	Round	Clingstone	Reniform	Showy

### Sheet: Table S2
Table S2. List ofsignificantly associated SNPs to fruit related traits in peach germoplasm and LD block analysis. Genes highlighted in bold correspond to the prime causal candidates where the lead SNPs were mapped. Harvest date (HvD), fruit firmness (FF), fruit weight (FW), contents of anthocyanins (ACNs), flavonoid (Flvs), and sorbitol (SRB).
Traits	SNP_IDs	Alleles	Chromosome	Physical position	MAF	Haplotype block	Block start	Block end	Block length (Kbp)	SNPs Number per block	Candidate genes and annotations		Genomic location of significant SNPs	Differential expression Log2FC
HvD	SNC_034012.1_10916234	G/T	4	10916234	0.078	block 1	10861274	10985707	124.43	33	Prupe.4G183500	pentatricopeptide repeat-containing protein At4g21705, mitochondrial	intergenic	-4.33199
											Prupe.4G183700	putative F-box/FBD/LRR-repeat protein At5g56810		1.97899
											Prupe.4G183900	choline transporter-like protein 2		2.29947
											Prupe.4G184400	keratin-associated protein 6-2-like		4.1672
											Prupe.4G184800	plant intracellular Ras-group-related LRR protein 6		-1.16639
											Prupe.4G185200	ultraviolet-B receptor UVR8		-1.00694
	SNC_034012.1_14096987	A/C	4	14096987	0.14	block 1	14057167	14178907	121.74	29	Prupe.4G224100	putative BPI/LBP family protein At1g04970	intron 1	-1.56746
											Prupe.4G224100	putative BPI/LBP family protein At1g04970		-1.56746
											Prupe.4G224500	TMV resistance protein N		2.01675
	SNC_034013.1_13023165	T/A	5	13023165	0.16	block 5	13014155	13097075	82.92	9	Prupe.5G138500	germin-like protein subfamily 3 member 4	exon 1
											Prupe.5G139000	ribonuclease TUDOR 1		-1.11341
											Prupe.5G139100	calnexin homolog 1		1.34936
											Prupe.5G139700	calcium-binding mitochondrial carrier protein SCaMC-1		-1.6089
											Prupe.5G140100	succinate dehydrogenase assembly factor 2, mitochondrial		1.05202
	SNC_034014.1_7012470	A/T	6	7012470	0.45						no candidate genes		intergenic
	SNC_034016.1_18841643	A/G	8	18841611	0.11	block 7	18820036	18970972	150.94	18	Prupe.8G196800	cytochrome P450 82G1	intergenic	-2.60245
											Prupe.8G196900	cytochrome P450 82G1		-1.968
											Prupe.8G197100	cytochrome P450 CYP82D47		-1.34486
											Prupe.8G197300	cytochrome P450 CYP82D47		-3.15288
											Prupe.8G197700	galacturonosyltransferase 8		5.47708
											Prupe.8G198700	ethylene-responsive transcription factor-like protein At4g13040		2.02
											Prupe.8G199700	cell division control protein 45 homolog		3.97873
FW	SNC_034011.1_26371177	T/A	3	26371177	0.18	block 5	26359847	26602797	242.95	38	Prupe.3G296900	hypothetical protein	exon 2	4.17678
											Prupe.3G298200	Beta-galactosidase		-2.60918
											Prupe.3G298800	peptidyl serine alpha-galactosyltransferase		1.30501
											Prupe.3G300400	cytosolic Fe-S cluster assembly factor NBP35		-1.37332
											Prupe.3G300700	prohibitin-3, mitochondrial		1.01168
											Prupe.3G300900	lysine histidine transporter 1		1.19651
											Prupe.3G300500	trihelix GT-4 transcription factor		3.25
											Prupe.3G301300	transcription factor GTE8		-4.0421
											Prupe.3G301400	thymidylate kinase		4.79046
	SNC_034014.1_1805059	A/G	6	1805059	0.08	block 4	1805058	1805142	0.084	7	no candidate genes		intergenic
	SNC_034016.1_16407694	A/C	8	16407694	0.12	block 4	16398083	16407737	9.65	4	Prupe.8G150800	uncharacterized LOC18768737	exon 1
FF	SNC_034014.1_7012470	A/T	6	7,012,470	0.45	block 3	7002576	7125788	123.12	12	Prupe.6G100500	probable E3 ubiquitin-protein ligase LUL2	intergenic	-1.07716
											Prupe.6G101000	4-hydroxy-3-methylbut-2-en-1-yl diphosphate synthase (ferredoxin)		-2.765
											Prupe.6G101100	vegetative cell wall protein gp1		-2.78715
											Prupe.6G101200	protein disulfide isomerase-like 1-4		-1.05602
											Prupe.6G101600	aquaporin PIP2-2		-3.37
											Prupe.6G102300	homeobox-leucine zipper protein REVOLUTA		-1.18258
Flvs	SNC_034010.1_643430	T/C	2	643430	0.18	block 6	475953	823331	347.38	104	Prupe.2G005300	linoleate 13S-lipoxygenase 2-1, chloroplastic	intergenic	-4.18203
											Prupe.2G005900	siroheme synthase		1.56143
											Prupe.2G007300	sister chromatid cohesion 1 protein 3		2.79493
											Prupe.2G007400	30S ribosomal protein 2, chloroplastic		-3.202
											Prupe.2G007500	60S ribosomal protein L6-3		-1.02077
											Prupe.2G007600	FT-interacting protein 1		-4.06331
											Prupe.2G007700	chaperone protein dnaJ GFA2, mitochondrial		1.21082
											Prupe.2G008700	elongation factor 1-delta 2		1.01495
											Prupe.2G008800	probable inactive ATP-dependent zinc metalloprotease FTSHI 4,		1.12206
											Prupe.2G009100	transcription factor bHLH130		4.96238
	SNC_034014.1_3066620	G/T	5	3066620	0.44	block 5	3027285	3105941	78.66	11	Prupe.6G041000	B3 domain-containing transcription factor Os07g0679700		4.88009
											Prupe.6G041400	bZIP transcription factor		-1.0162
											Prupe.6G041500	non-specific lipid-transfer protein 1-like	exon 1	1.61458
											Prupe.6G042000	Expansin-A4		-1.50507
ACNs	SNC_034013.1_12838635	G/T	5	12,838,635		block 1	12800495	12853274	52.78	4	Prupe.5G134900	B3 domain-containing transcription factor	exon 1	1.22702
											Prupe.5G134200	50S ribosomal protein L11, chloroplastic		1.23636
											Prupe.5G134800	mitochondrial import inner membrane translocase subunit		1.26575
											Prupe.5G135200	heavy metal-associated isoprenylated plant protein 30		2.32636
SRB	SNC_034009.1_27061825	T/C	1	27061825	0.12						no candidate genes
	SNC_034010.1_3682553	G/C	2	3,682,553	0.32	block 6	3549818	3760535	210.717	48	Prupe.2G034300	flowering time control protein FY	intron 3
											Prupe.2G033600	heavy metal-associated isoprenylated plant protein 3-like		-5.29262
											Prupe.2G033700	heavy metal-associated isoprenylated plant protein 3		-3.48245
											Prupe.2G034700	two-component response regulator ORR10		-1.87125
	SNC_034014.1_28343678	G/A	6	28,343,678	0.16	block 1	28103050	28426454	323.4	90	Prupe.6G320000	serine/arginine-rich splicing factor SR30	intron 11
											Prupe.6G315300	ATP-dependent DNA helicase Q-like 1		2.37457
											Prupe.6G315700	calmodulin-binding protein 60 G		4.77091
											Prupe.6G315900	importin subunit alpha-2		1.04633
											Prupe.6G316100	exonuclease DPD1, chloroplastic/mitochondrial		-5.12741
											Prupe.6G317500	topless-related protein 3		-5.65342
											Prupe.6G317900	phospholipase D zeta 1		-1.19047
											Prupe.6G318500	putative pectinesterase/pectinesterase inhibitor 22		-4.19682
											Prupe.6G318700	60S ribosomal protein L18-2		1.42314
											Prupe.6G318800	serine/threonine-protein phosphatase PP1		-1.12764
											Prupe.6G319600	dormancy-associated protein homolog 3		-5.31481
											Prupe.6G321200	rapid alkalinization factor		-1.62246
											Prupe.6G321300	cell cycle checkpoint control protein RAD9A		-4.48914
											Prupe.6G321400	heavy metal-associated isoprenylated plant protein 36		-3.52818
											Prupe.6G321700	luminal-binding protein 5		2.96757
	SNC_034016.1_18841643	G/A	8	18841643	0.11	block 7	18820036	18970972	150.94	18	Prupe.8G196800	cytochrome P450 82G1	intergenic	1.88996
											Prupe.8G196900	cytochrome P450 82G1		2.02219
											Prupe.8G197100	cytochrome P450 CYP82D47		2.49267
											Prupe.8G197300	cytochrome P450 CYP82D47		-3.15288
											Prupe.8G199600	E3 ubiquitin-protein ligase RNF4		-6.77046
											Prupe.8G199700	cell division control protein 45 homolog		3.97873
											Prupe.8G200100	probable methionine--tRNA ligase		-2.23943

### Sheet: Table S3
Table S3. List of significantly associated SNPs yielded from ddRAD-seq and peach 9K SNP array together with QTL hotspots mapped at the same linkage group
Traits	Identified SNPs (Ksouri et al., 2023)			QTLs review											Identified SNPs (Font i Forcada et al., 2019)		Distance comparison (bp)
	Significant SNPs (Ksouri et al., 2023)	Physical position	Linkage Group	QTL Label	QTL Symbol	QTL position (cM)	QTL position (bp)	Map	Population	Nearest marker	Colocolyzing marker	Maker position on the genetic map (cM)	Marker physical position (bp)	Reference	Closest significant SNPs to QTL	Position	QTL - SNP (Ksouri et al., 2023)	QTL - SNP (Font i Forcada et al., 2019)
Harvest date (HvD)	SNC_034012.1_10916234	10916234	LG4	qDMAT.BA-G4.2013.Armking	qP-MD4	36.6	-	Peach-Armking-F1	‘Bigtop’ × ‘Armking’	-	SNP_IGA_409351	36.6	10387393	Serra et al., 2017; https://doi.org/10.1007/s11295-017-1160-×	SNP_IGA_403613	9052116	528841	1335277
				qDMAT.BA-G4.2014.Armking	qP-MD4	39.8	-	Peach-Armking-F1	‘Bigtop’ × ‘Armking’	-	SNP_IGA_409351	36.6	10387393	Serra et al., 2017; https://doi.org/10.1007/s11295-017-1160-×	SNP_IGA_403613	9052116	528841	1335277
				qMD4 (2017-2018)	qMD4_1	34.3 - 37.1	-	E×E	‘Earlygold’ F2 population	-	SNP_IGA_405773	37.1	9670782	Kalluri et al., 2022; https://doi.org/10.1016/j.scienta.2021.110726	SNP_IGA_403613	9052116	1245452	618666
				HD-2011-EJ	HD-EJ-4	50.5 - 57.0	-	V6	‘V6’ × ‘Granada’	-	SNP_IGA_411147	52.9	10921604	Romeu et al., 2014; https://doi.org/10.1186/1471-2229-14-52	SNP_IGA_403613	9052116	5370	1869488
				HD-2012-EJ	HD-EJ-4	52.9 - 56.8	-	V6	‘V6’ × ‘Granada’	-	SNP_IGA_411147	52.9	10921604	Romeu et al., 2014; https://doi.org/10.1186/1471-2229-14-52	SNP_IGA_403613	9052116	5370	1869488
				qMD4.1	qMD4.1_WB	36.9 - 37.9	10,981,971 - 11,208,347	W×By	(N.J. Weeping) × Bounty (By)	-	-	-	-	Pirona et al., 2013 ; 10.1186/1471-2229-13-166	SNP_IGA_403613	9052116	65737	1929855
				qMD4.1	qMD4.1_CA	41.05 - 43.02	10,870,000 - 12,090,000	C×A	Contender × Ambra	-	-	-	-	Pirona et al., 2013 ; 10.1186/1471-2229-13-166	SNP_IGA_403613	9052116	within	1817884
	SNC_034012.1_14096987	14096987	LG4	qMD4	qMD4_2	-	11,208,348 - 14,108,774	-	‘Ferjalou Jalousia’ × ‘Fantasia’	-	-	-	-	Hernández Mora et al., 2017; https://doi.org/10.1186/s12864-017-3783-6	SNP_IGA_403613	9052116	within	2156232
	SNC_034013.1_13023165	13023165	LG5	qDMAT.BA-G5.2013.Bigtop	qP-MD5	30.7	-	Peach-Bigtop-F1	‘Bigtop’ × ‘Bigtop’	-	SNP_IGA_588670	30.2	10338702	Serra et al., 2017; https://doi.org/10.1007/s11295-017-1160-×	SNP_IGA_600691	14990173	2684463	4651471
				QTLMD-LG5_2015	QTLMD5	17.07	14,383,433 - 17,645,934	O’Henry	‘O'Henry’ × ‘NR-053’	-	-	-	-	G Nuñez-Lillo · 2019; https://doi.org/10.1016/j.scienta.2019.108734	SNP_IGA_600691	14990173	1360268	within
				QTLMD-LG5_2016	QTLMD5	25.53	14,383,433 - 17,645,934	O’Henry	‘O'Henry’ × ‘NR-053’	-	-	-	-	G Nuñez-Lillo · 2019; https://doi.org/10.1016/j.scienta.2019.108734	SNP_IGA_600691	14990173	1360268	within
				qMD5	qMD5	-	1,376,476 - 2,240,658	-	‘Ferjalou Jalousia’ × ‘Fantasia’	-	-	-	-	Hernández Mora et al., 2017; https://doi.org/10.1186/s12864-017-3783-6	SNP_IGA_544157	521865	10782507	854611
	SNC_034014.1_7012470	7012470	LG6	QTLMD-LG6_2015	QTLMD6.1	70.65	1,513,504 - 23,903,548	O×N	‘O'Henry’ × ‘NR-053’	-	-	-	-	G Nuñez-Lillo · 2019; https://doi.org/10.1016/j.scienta.2019.108734	SNP_IGA_619807	4773556	within	within
				QTLMD-LG6_2016	QTLMD6.2	70.65	1,513,504 - 29,955,077	O×N	‘O'Henry’ × ‘NR-053’		-	-	-	G Nuñez-Lillo · 2019; https://doi.org/10.1016/j.scienta.2019.108734	SNP_IGA_700469	29909783	within	45294
				qMD6.1	qMD6.1	-	3,163,789 - 6,049,306	-	‘Ferjalou Jalousia’ × ‘Fantasia’	-	-	-	-	Hernández Mora et al., 2017; https://doi.org/10.1186/s12864-017-3783-6	SNP_IGA_619807	4773556	963164	within
				qMD6.2	qMD6.2	-	17,252,031 - 18,109,410	-	‘Ferjalou Jalousia’ × ‘Fantasia’	-	-	-	-	Hernández Mora et al., 2017; https://doi.org/10.1186/s12864-017-3783-6	SNP_IGA_636280	10491779	10239561	6760252
				HD-2011-EJ	HD-EJ-6	0.0 - 20.9		V6	‘V6’ × ‘Granada’		SNP_IGA_620767	11.2	5141643	Romeu et al., 2014; https://doi.org/10.1186/1471-2229-14-52	SNP_IGA_619807	4773556	1870827	368087
				HD-2012-EJ	HD-EJ-6	0.0 - 23.9		V6	‘V6’ × ‘Granada’		SNP_IGA_620767	11.2	5141643	Romeu et al., 2014; https://doi.org/10.1186/1471-2229-14-52	SNP_IGA_619807	4773556	1870827	368087
	SNC_034016.1_18841611	18841611	LG8	-	-	-	-	-	-	-	-	-	-	-	-	-	-	-
Fruit weight (FW)	SNC_034011.1_26371177	26371177	LG3	qFRW.ZC_3.1_2013	qFRW.ZC_3	41.65 - 42.09	-	Peach-ZC-F2_2018	‘Zin Dai’ × ‘Crimson Lady’	SNP_IGA_344612	-	42.09	19098840	Abdelghafar et al., 2020; https://doi.org/10.1007/s11032-020-01114-y	No signficant association was found for fruit weight		7272337	-
				qFRW.WB-LG3.1	qFRW.WB	50.22 - 50.65	-	Peach-WB-F2-2015	NJ_Weeping_×_Bounty	-	SNP_IGA_356179	50.65	22294942	Da Silva et al., 2015; https://link.springer.com/article/10.1007/s11032-015-0271-z			4076235
	SNC_034014.1_1805059	1805059	LG6	qFRW.ZC_6.1_2013	qFRW.ZC_6	0.59 - 1.17	-	Peach-ZC-F2_2018	‘Zin Dai’ × ‘Crimson Lady’		SNP_IGA_616119	1.2	1417402	Abdelghafar et al., 2020; https://doi.org/10.1007/s11032-020-01114-y			387657
				qFRFW.JF-ch6.1995	qFRFW.JF	72 - 83	-	Prunus-TE-F2	Texas × Earlygold	-	PGL1 (RFLP)	76.1	27264965	Dirlewanger et al., 1999; https://doi.org/10.1007/s001220051035			25459906
				qFRFW.SZ-LG6.1_S	FW_SZ_6	40.9 - 50.9	-	Peach-DvsS-BC2	Zephyr_×_(SD40_×_Summergrand)	-	SNP_IGA_687583	42	26007611	Desnoues et al., 2016; https://doi.org/10.1093/j×b/erw169			24202552
				qFW6.1	qFW6.1	-	3,163,789 - 6,049,306	Prunus-18-peachV2.0-physical	commercial progenies	-	-	-	-	Hernández Mora et al., 2017; https://doi.org/10.1186/s12864-017-3783-6			1358730
				qFW6.2	qFW6.2	-	27,164,548 - 30,104,758	Prunus-18-peachV2.0-physical	commercial progenies	-	-	-	-	Hernández Mora et al., 2017; https://doi.org/10.1186/s12864-017-3783-6			25359489
				qFRW.WB-LG6.1	qFRW.WB_6	28.76 - 29.19	-	Peach-WB-F2-2015	NJ_Weeping_×_Bounty	-	SNP_IGA_669440	29.19	20179491	Da Silva et al., 2015; https://doi.org/10.1007/s11032-015-0271-z			18374432
				FW_2011	qFW_2011	-	6,352,097 - 9,279,529	RosBREED	RosBREED germplasm	-	-	-	-	Fresnedo-Ramírez et al., 2015 https://doi.org/10.1007/s11295-016-0985-z			4547038
				FW_2012	qFW_2012	-	5,177,985 - 6,816,444	RosBREED	RosBREED germplasm	-	-	-	-	Fresnedo-Ramírez et al., 2015 https://doi.org/10.1007/s11295-016-0985-z			3372926
				qP-FW6.1	qP-FW6.1	-	28,159,465 - 28,159,465		‘Shahong’ (SH) and Prunus persica cv. ‘Hongfurong’ (HFR)	-	-	-	-	Shi et al., 2020 https://doi.org/10.1186/s12870-020-02557-3			26354406
	SNC_034016.1_16407694	16407694	LG8	qFRW.BT-Ch8-2010	FW 10-b	25		peach-V×BT-F1-Big_Top	‘Venus’ × ‘Big Top’	SNP_IGA_835981	-	31.8	10502645	Zeballos et al., 2016; https://doi.org/10.1007/s11295-016-0996-9			5905049
Firmness (FF)	SNC_034014.1_7012470	7012470	LG6	qFRFRMLS.BN-G6.2013	qP-FL5d6	79.5		Peach-BN-F1-2017	Bigtop_×_Nectaross	-	SNP_IGA_695629	66.2	28356561	Serra et al., 2017; https://doi.org/10.1007/s11295-017-1160-×	No signficant association was found for fruit firmness		21344091	-
Flavonoid contents (Flvs)	SNC_034010.1_643430	643430	LG2	qFV.BT-Ch2-2010	FLV 10-b	0		peach-V×BT-F1-Big_Top	‘Venus’ × ‘Big Top’	SNP_IGA_161939	-	0	4224893	Zeballos et al., 2016; https://doi.org/10.1007/s11295-016-0996-9	No signficant association in LG2		3581463	-
				qFV.V-Ch2_2-2010	FLV 10-a	1.5		peach-V×BT-F1-Venus	‘Venus’ × ‘Big Top’	SNP_IGA_185060	-	1.47	5751793	Zeballos et al., 2016 https://doi.org/10.1007/s11295-016-0996-9;			5108363
	SNC_034014.1_3066620	3066620	LG6	-	-	-	-	-	-	-	-	-	-	-	-	-	-
Anthocyanin contents (ACNs)	SNC_034013.1_12838635	12838635	LG5	qATCYN.BT-Ch5-2009	qANT	3		peach-V×BT-F1-Big_Top	‘Venus’ × ‘Big Top’	SNP_IGA_544961	-	2.94	698215	Zeballos et al., 2016; https://doi.org/10.1007/s11295-016-0996-9	No signficant association in LG5		12140420	-
			LG5	qATCYN.BT-Ch5-2010	qANT	3		peach-V×BT-F1-Big_Top	‘Venus’ × ‘Big Top’	SNP_IGA_544961	-	2.94	698215	Zeballos et al., 2016 https://doi.org/10.1007/s11295-016-0996-9			12140420
			LG5	qATCYN.ZC_5.1_2014	qATCYN.ZC	9.60 – 11.78		ZC2	‘Zin Dai’ × ‘Crimson Lady’	-	SNP_IGA_593629	10.8	11738391	Abdelghafar et al., 2020; https://doi.org/10.1007/s11032-020-01114-y			1100244
			LG5	qPSC5	qPSC5		17,920,002 - 18,236,498		‘Ferjalou Jalousia’ × ‘Fantasia’	-	-	-	-	Hernández Mora et al., 2017; https://doi.org/10.1186/s12864-017-3783-6			5081367
Sorbitol content (SOR)	SNC_034009.1_27061825	27061825	LG1	qSOR.SZ-LG1.1_S	qSOR_1	29.1 – 33		Peach-DvsS-BC2	Zephyr_×_(SD40_×_Summergrand)	PC78 (RFLP)	-	29	9615978	Desnoues et al., 2016; https://doi.org/10.1093/jxb/erw169	No signficant association in LG1		17445847
	SNC_034010.1_3682553	3682553	LG2	qSOR.SZ-LG2.6_Z	qSOR_2	0 – 2.7		Peach-SNP_Z-BC2	Zephyr_x_(SD40_×_Summergrand)	-	SNP_IGA_139612	1	2459158	Desnoues et al., 2016; https://doi.org/10.1093/jxb/erw169	SNP_IGA_152976	3507281	1223395	1048123
	SNC_034014.1_28343678	28343678	LG6	-	-	-	-	-	-	-	-	-	-	-	-	-	-
	SNC_034016.1_18841643	18841643	LG8	-	-	-	-	-	-	-	-	-	-	-	#VALUE!	-	-
